# CoBATCH for high-throughput single-cell epigenomic profiling

**DOI:** 10.1101/590661

**Authors:** Qianhao Wang, Haiqing Xiong, Shanshan Ai, Xianhong Yu, Yaxi Liu, Jiejie Zhang, Aibin He

## Abstract

An efficient, generalizable method for genome-wide mapping of single-cell histone modifications or chromatin-binding proteins is so far lacking. Here we develop CoBATCH, <u>co</u>mbinatorial <u>b</u>arcoding <u>a</u>nd <u>t</u>argeted <u>ch</u>romatin release, for single-cell profiling of genomic distribution of chromatin-binding proteins in cell culture and tissue. Protein A in fusion to Tn5 transposase is enriched through specific antibodies to genomic regions and Tn5 generates indexed chromatin fragments ready for the library preparation and sequencing. Importantly, through a combinatorial barcoding strategy, we are able to measure epigenomic features up to tens of thousands single cells per experiment. CoBATCH produces not only high signal-to-noise features, but also ~10,000 reads per cells, allowing for efficiently deciphering epigenetic heterogeneity of cell populations and subtypes and inferring developmental histories. Thus, obviating specialized device, CoBATCH is easily deployable for any laboratories in life science and medicine.
