## Supplementary Table 4 for "CoBATCH for high-throughput single-cell epigenomic profiling"

### Sheet: Sheet1
Supplementary table 4. Non-duplicated reads of each single cell in 10 mouse organs
	heart	left_forebrain	right_forebrain	hindbrain	small intestine	kindey	liver	lung	limb muscle	skin
# cell (reads > 3000)	294	357	290	309	77	435	393	240	488	218
non-duplicated reads (average)	8746	7827	6601	7337	10085	9574	13312	9778	8886	10527
