## Supplementary Table 3 for "CoBATCH for high-throughput single-cell epigenomic profiling"

### Sheet: Sheet1
Supplementary Table 3. Antibody used in this study
Antibody	Vendor	Cat. No.	Lot. No.
H3K4me3	Millipore	04-745	2872328
H3K27ac	Abcam	ab4729	GR3211959-1
H3K27me3	Millipore	07-449	3018864
Nkx2-5	R&D	AF2444	UQW0117041
Rabbit IgG	ABclonal	AC005	9100005001
