## Supplementary Table 2 for "CoBATCH for high-throughput single-cell epigenomic profiling"

### Sheet: Mosaic-A&B
Supplementary Table 2. Custom primers used in this work
Mosaic-A_primer	TCGTCGGCAGCGTCAGATGTGTATAAGAGACAG
Mosaic-B_primer	GTCTCGTGGGCTCGGAGATGTGTATAAGAGACAG	equally to Tn5ME-A_FC-121-1030
common annealing primer	5Phos/CTGTCTCTTATACACATCT	equally to Tn5ME-B_FC-121-1031
		equally to TnExtMErev_primer

### Sheet: PA-Tn5_barcodes
PA-T5-barcode primer (annealed with TnExtMErev_primer, then assembled with PA-Tn5)
T5-1	TCGTCGGCAGCGTCTCCACGCTATAGCCTGCGATCGAGGACGGCAGATGTGTATAAGAGACAG	T5-1_Universal_Connector_A
T5-2	TCGTCGGCAGCGTCTCCACGCATAGAGGCGCGATCGAGGACGGCAGATGTGTATAAGAGACAG	T5-2_Universal_Connector_A
T5-3	TCGTCGGCAGCGTCTCCACGCCCTATCCTGCGATCGAGGACGGCAGATGTGTATAAGAGACAG	T5-3_Universal_Connector_A
T5-4	TCGTCGGCAGCGTCTCCACGCGGCTCTGAGCGATCGAGGACGGCAGATGTGTATAAGAGACAG	T5-4_Universal_Connector_A
T5-5	TCGTCGGCAGCGTCTCCACGCAGGCGAAGGCGATCGAGGACGGCAGATGTGTATAAGAGACAG	T5-5_Universal_Connector_A
T5-6	TCGTCGGCAGCGTCTCCACGCTAATCTTAGCGATCGAGGACGGCAGATGTGTATAAGAGACAG	T5-6_Universal_Connector_A
T5-7	TCGTCGGCAGCGTCTCCACGCCAGGACGTGCGATCGAGGACGGCAGATGTGTATAAGAGACAG	T5-7_Universal_Connector_A
T5-8	TCGTCGGCAGCGTCTCCACGCGTACTGACGCGATCGAGGACGGCAGATGTGTATAAGAGACAG	T5-8_Universal_Connector_A
T5-9	TCGTCGGCAGCGTCTCCACGCTAGGTATGGCGATCGAGGACGGCAGATGTGTATAAGAGACAG	T5-9_Universal_Connector_A
T5-10	TCGTCGGCAGCGTCTCCACGCAACACCTAGCGATCGAGGACGGCAGATGTGTATAAGAGACAG	T5-10_Universal_Connector_A
T5-11	TCGTCGGCAGCGTCTCCACGCCTCCGAACGCGATCGAGGACGGCAGATGTGTATAAGAGACAG	T5-11_Universal_Connector_A
T5-12	TCGTCGGCAGCGTCTCCACGCCAACGGCAGCGATCGAGGACGGCAGATGTGTATAAGAGACAG	T5-12_Universal_Connector_A
T5-13	TCGTCGGCAGCGTCTCCACGCCAATGTAGGCGATCGAGGACGGCAGATGTGTATAAGAGACAG	T5-13_Universal_Connector_A
T5-14	TCGTCGGCAGCGTCTCCACGCGGCTACCCGCGATCGAGGACGGCAGATGTGTATAAGAGACAG	T5-14_Universal_Connector_A
T5-15	TCGTCGGCAGCGTCTCCACGCAAAGTCCGGCGATCGAGGACGGCAGATGTGTATAAGAGACAG	T5-15_Universal_Connector_A
T5-16	TCGTCGGCAGCGTCTCCACGCTTCCGCGGGCGATCGAGGACGGCAGATGTGTATAAGAGACAG	T5-16_Universal_Connector_A
T5-17	TCGTCGGCAGCGTCTCCACGCAGGCACTTGCGATCGAGGACGGCAGATGTGTATAAGAGACAG	T5-17_Universal_Connector_A
T5-18	TCGTCGGCAGCGTCTCCACGCCTTCAGTGGCGATCGAGGACGGCAGATGTGTATAAGAGACAG	T5-18_Universal_Connector_A
T5-19	TCGTCGGCAGCGTCTCCACGCGCCGGTAGGCGATCGAGGACGGCAGATGTGTATAAGAGACAG	T5-19_Universal_Connector_A
T5-20	TCGTCGGCAGCGTCTCCACGCTTCAATCCGCGATCGAGGACGGCAGATGTGTATAAGAGACAG	T5-20_Universal_Connector_A
T5-21	TCGTCGGCAGCGTCTCCACGCCCACACACGCGATCGAGGACGGCAGATGTGTATAAGAGACAG	T5-21_Universal_Connector_A
T5-22	TCGTCGGCAGCGTCTCCACGCATATTATCGCGATCGAGGACGGCAGATGTGTATAAGAGACAG	T5-22_Universal_Connector_A
T5-23	TCGTCGGCAGCGTCTCCACGCCCGAAGCAGCGATCGAGGACGGCAGATGTGTATAAGAGACAG	T5-23_Universal_Connector_A
T5-24	TCGTCGGCAGCGTCTCCACGCGTATCGGTGCGATCGAGGACGGCAGATGTGTATAAGAGACAG	T5-24_Universal_Connector_A
PA-T7-barcode primer (annealed with TnExtMErev_primer, then assembled with PA-Tn5)
T7-1	GTCTCGTGGGCTCGGCTGTCCCTGTCCCGAGTAATCACCGTCTCCGCCTCAGATGTGTATAAGAGACAG	T7-1_Universal_Connector_B
T7-2	GTCTCGTGGGCTCGGCTGTCCCTGTCCTCTCCGGACACCGTCTCCGCCTCAGATGTGTATAAGAGACAG	T7-2_Universal_Connector_B
T7-3	GTCTCGTGGGCTCGGCTGTCCCTGTCCAATGAGCGCACCGTCTCCGCCTCAGATGTGTATAAGAGACAG	T7-3_Universal_Connector_B
T7-4	GTCTCGTGGGCTCGGCTGTCCCTGTCCGGAATCTCCACCGTCTCCGCCTCAGATGTGTATAAGAGACAG	T7-4_Universal_Connector_B
T7-5	GTCTCGTGGGCTCGGCTGTCCCTGTCCTTCTGAATCACCGTCTCCGCCTCAGATGTGTATAAGAGACAG	T7-5_Universal_Connector_B
T7-6	GTCTCGTGGGCTCGGCTGTCCCTGTCCACGAATTCCACCGTCTCCGCCTCAGATGTGTATAAGAGACAG	T7-6_Universal_Connector_B
T7-7	GTCTCGTGGGCTCGGCTGTCCCTGTCCAGCTTCAGCACCGTCTCCGCCTCAGATGTGTATAAGAGACAG	T7-7_Universal_Connector_B
T7-8	GTCTCGTGGGCTCGGCTGTCCCTGTCCGCGCATTACACCGTCTCCGCCTCAGATGTGTATAAGAGACAG	T7-8_Universal_Connector_B
T7-9	GTCTCGTGGGCTCGGCTGTCCCTGTCCCATAGCCGCACCGTCTCCGCCTCAGATGTGTATAAGAGACAG	T7-9_Universal_Connector_B
T7-10	GTCTCGTGGGCTCGGCTGTCCCTGTCCTTCGCGGACACCGTCTCCGCCTCAGATGTGTATAAGAGACAG	T7-10_Universal_Connector_B
T7-11	GTCTCGTGGGCTCGGCTGTCCCTGTCCGCGCGAGACACCGTCTCCGCCTCAGATGTGTATAAGAGACAG	T7-11_Universal_Connector_B
T7-12	GTCTCGTGGGCTCGGCTGTCCCTGTCCCTATCGCTCACCGTCTCCGCCTCAGATGTGTATAAGAGACAG	T7-12_Universal_Connector_B
T7-13	GTCTCGTGGGCTCGGCTGTCCCTGTCCTGTCCGCGCACCGTCTCCGCCTCAGATGTGTATAAGAGACAG	T7-13_Universal_Connector_B
T7-14	GTCTCGTGGGCTCGGCTGTCCCTGTCCTTAAACTTCACCGTCTCCGCCTCAGATGTGTATAAGAGACAG	T7-14_Universal_Connector_B
T7-15	GTCTCGTGGGCTCGGCTGTCCCTGTCCACCACAACCACCGTCTCCGCCTCAGATGTGTATAAGAGACAG	T7-15_Universal_Connector_B
T7-16	GTCTCGTGGGCTCGGCTGTCCCTGTCCGCCTCTGGCACCGTCTCCGCCTCAGATGTGTATAAGAGACAG	T7-16_Universal_Connector_B
T7-17	GTCTCGTGGGCTCGGCTGTCCCTGTCCTCGCCCACCACCGTCTCCGCCTCAGATGTGTATAAGAGACAG	T7-17_Universal_Connector_B
T7-18	GTCTCGTGGGCTCGGCTGTCCCTGTCCCACTAGGCCACCGTCTCCGCCTCAGATGTGTATAAGAGACAG	T7-18_Universal_Connector_B
T7-19	GTCTCGTGGGCTCGGCTGTCCCTGTCCTCGAAGCCCACCGTCTCCGCCTCAGATGTGTATAAGAGACAG	T7-19_Universal_Connector_B
T7-20	GTCTCGTGGGCTCGGCTGTCCCTGTCCGCATGTACCACCGTCTCCGCCTCAGATGTGTATAAGAGACAG	T7-20_Universal_Connector_B
T7-21	GTCTCGTGGGCTCGGCTGTCCCTGTCCGTTCGAGTCACCGTCTCCGCCTCAGATGTGTATAAGAGACAG	T7-21_Universal_Connector_B
T7-22	GTCTCGTGGGCTCGGCTGTCCCTGTCCCCGGGCGCCACCGTCTCCGCCTCAGATGTGTATAAGAGACAG	T7-22_Universal_Connector_B
T7-23	GTCTCGTGGGCTCGGCTGTCCCTGTCCAGATTTAACACCGTCTCCGCCTCAGATGTGTATAAGAGACAG	T7-23_Universal_Connector_B
T7-24	GTCTCGTGGGCTCGGCTGTCCCTGTCCCACCATTGCACCGTCTCCGCCTCAGATGTGTATAAGAGACAG	T7-24_Universal_Connector_B
T7-25	GTCTCGTGGGCTCGGCTGTCCCTGTCCAATAAGACCACCGTCTCCGCCTCAGATGTGTATAAGAGACAG	T7-25_Universal_Connector_B

### Sheet: Nextera_index
Nextera-i5-index library PCR primer
i5-N501	AATGATACGGCGACCACCGAGATCTACACTAGATCGCTCGTCGGCAGCGTC
i5-N502	AATGATACGGCGACCACCGAGATCTACACCTCTCTATTCGTCGGCAGCGTC
i5-N503	AATGATACGGCGACCACCGAGATCTACACTATCCTCTTCGTCGGCAGCGTC
i5-N504	AATGATACGGCGACCACCGAGATCTACACAGAGTAGATCGTCGGCAGCGTC
i5-N505	AATGATACGGCGACCACCGAGATCTACACGTAAGGAGTCGTCGGCAGCGTC
i5-N506	AATGATACGGCGACCACCGAGATCTACACACTGCATATCGTCGGCAGCGTC
i5-N507	AATGATACGGCGACCACCGAGATCTACACAAGGAGTATCGTCGGCAGCGTC
i5-N508	AATGATACGGCGACCACCGAGATCTACACCTAAGCCTTCGTCGGCAGCGTC
i5-N511	AATGATACGGCGACCACCGAGATCTACACTCTCTCCGTCGTCGGCAGCGTC
i5-N512	AATGATACGGCGACCACCGAGATCTACACTCGACTAGTCGTCGGCAGCGTC
i5-N513	AATGATACGGCGACCACCGAGATCTACACTTCTAGCTTCGTCGGCAGCGTC
i5-N514	AATGATACGGCGACCACCGAGATCTACACCCTAGAGTTCGTCGGCAGCGTC
i5-N515	AATGATACGGCGACCACCGAGATCTACACGCGTAAGATCGTCGGCAGCGTC
i5-N516	AATGATACGGCGACCACCGAGATCTACACAAGGCTATTCGTCGGCAGCGTC
i5-N517	AATGATACGGCGACCACCGAGATCTACACGAGCCTTATCGTCGGCAGCGTC
i5-N518	AATGATACGGCGACCACCGAGATCTACACTTATGCGATCGTCGGCAGCGTC
i5-N519	AATGATACGGCGACCACCGAGATCTACACATCTGAGTTCGTCGGCAGCGTC
i5-N520	AATGATACGGCGACCACCGAGATCTACACGGATACTATCGTCGGCAGCGTC
i5-N521	AATGATACGGCGACCACCGAGATCTACACTAAGATCCTCGTCGGCAGCGTC
i5-N522	AATGATACGGCGACCACCGAGATCTACACAAGAGATGTCGTCGGCAGCGTC
i5-N523	AATGATACGGCGACCACCGAGATCTACACAATGACGTTCGTCGGCAGCGTC
i5-N524	AATGATACGGCGACCACCGAGATCTACACGAAGTATGTCGTCGGCAGCGTC
i5-N525	AATGATACGGCGACCACCGAGATCTACACATAGCCTTTCGTCGGCAGCGTC
i5-N526	AATGATACGGCGACCACCGAGATCTACACTTGGAAGTTCGTCGGCAGCGTC
Nextera-i7-index library PCR primer
i7-N701	CAAGCAGAAGACGGCATACGAGATTCGCCTTAGTCTCGTGGGCTCGG
i7-N702	CAAGCAGAAGACGGCATACGAGATCTAGTACGGTCTCGTGGGCTCGG
i7-N703	CAAGCAGAAGACGGCATACGAGATTTCTGCCTGTCTCGTGGGCTCGG
i7-N704	CAAGCAGAAGACGGCATACGAGATGCTCAGGAGTCTCGTGGGCTCGG
i7-N705	CAAGCAGAAGACGGCATACGAGATAGGAGTCCGTCTCGTGGGCTCGG
i7-N706	CAAGCAGAAGACGGCATACGAGATCATGCCTAGTCTCGTGGGCTCGG
i7-N707	CAAGCAGAAGACGGCATACGAGATGTAGAGAGGTCTCGTGGGCTCGG
i7-N708	CAAGCAGAAGACGGCATACGAGATCCTCTCTGGTCTCGTGGGCTCGG
i7-N709	CAAGCAGAAGACGGCATACGAGATAGCGTAGCGTCTCGTGGGCTCGG
i7-N710	CAAGCAGAAGACGGCATACGAGATCAGCCTCGGTCTCGTGGGCTCGG
i7-N711	CAAGCAGAAGACGGCATACGAGATTGCCTCTTGTCTCGTGGGCTCGG
i7-N712	CAAGCAGAAGACGGCATACGAGATTCCTCTACGTCTCGTGGGCTCGG
i7-N731	CAAGCAGAAGACGGCATACGAGATGGATGGAAGTCTCGTGGGCTCGG
i7-N732	CAAGCAGAAGACGGCATACGAGATATTGAGGCGTCTCGTGGGCTCGG
i7-N733	CAAGCAGAAGACGGCATACGAGATCGGATAGAGTCTCGTGGGCTCGG
i7-N734	CAAGCAGAAGACGGCATACGAGATTGGTAGACGTCTCGTGGGCTCGG
i7-N735	CAAGCAGAAGACGGCATACGAGATACCTGGTTGTCTCGTGGGCTCGG
i7-N736	CAAGCAGAAGACGGCATACGAGATCAGTTCTGGTCTCGTGGGCTCGG
i7-N737	CAAGCAGAAGACGGCATACGAGATTCGAACGTGTCTCGTGGGCTCGG
i7-N738	CAAGCAGAAGACGGCATACGAGATCGTTGCTTGTCTCGTGGGCTCGG
i7-N739	CAAGCAGAAGACGGCATACGAGATTACCGTTCGTCTCGTGGGCTCGG
i7-N740	CAAGCAGAAGACGGCATACGAGATTAGGTTGCGTCTCGTGGGCTCGG
i7-N741	CAAGCAGAAGACGGCATACGAGATGAGGCTAAGTCTCGTGGGCTCGG
i7-N742	CAAGCAGAAGACGGCATACGAGATCGACCATAGTCTCGTGGGCTCGG
