## Supplementary Table 1 for "CoBATCH for high-throughput single-cell epigenomic profiling"

### Sheet: Sheet1
Supplementary Table 1.Buffer recipes for digestion of multiple organs
Tissue	Digestion buffer	Digestion time
Heart	0.06% Collagenase II+0.08% Trypsin	10 min
Liver	0.06% Collagenase II+0.08% Trypsin	10 min
Brain	0.06% Collagenase II+0.08% Trypsin	10 min
Limb muscle	0.06% Collagenase II+0.08% Trypsin	15 min
Lung	0.06% Collagenase II+0.08% Trypsin	15 min
Kidney	0.09% Collagenase II+0.12% Trypsin	25 min
Intestines	0.09% Collagenase II+0.12% Trypsin	25 min
Skin	0.09% Collagenase II+0.12% Trypsin	25 min
